# Spinal control of locomotion before and after spinal cord injury

**DOI:** 10.1101/2023.03.22.533794

**Authors:** Simon M. Danner, Courtney T. Shepard, Casey Hainline, Natalia A. Shevtsova, Ilya A. Rybak, David S.K. Magnuson

**Affiliations:** Department of Neurobiology and Anatomy, College of Medicine, Drexel University, Philadelphia, PA, USA; Interdisciplinary Program in Translational Neuroscience, Health Sciences Campus, Louisville, Kentucky, USA; Speed School of Engineering, Health Sciences Campus, Louisville, Kentucky, USA; Department of Neurological Surgery, Health Sciences Campus, Louisville, Kentucky, USA; Kentucky Spinal Cord Injury Research Center, University of Louisville School of Medicine, Health Sciences Campus, Louisville, Kentucky, USA

## Abstract

Thoracic spinal cord injury affects long propriospinal neurons that interconnect the cervical and lumbar enlargements. These neurons are crucial for coordinating forelimb and hindlimb locomotor movements in a speed-dependent manner. However, recovery from spinal cord injury is usually studied over a very limited range of speeds that may not fully expose circuitry dysfunction. To overcome this limitation, we investigated overground locomotion in rats trained to move over an extended distance with a wide range of speeds both pre-injury and after recovery from thoracic hemisection or contusion injuries. In this experimental context, intact rats expressed a speed-dependent continuum of alternating (walk and trot) and non-alternating (canter, gallop, half-bound gallop, and bound) gaits. After a lateral hemisection injury, rats recovered the ability to locomote over a wide range of speeds but lost the ability to use the highest-speed gaits (half-bound gallop and bound) and predominantly used the limb contralateral to the injury as lead during canter and gallop. A moderate contusion injury caused a greater reduction in maximal speed, loss of all non-alternating gaits, and emergence of novel alternating gaits. These changes resulted from weak fore–hind coupling together with appropriate control of left–right alternation. After hemisection, animals expressed a subset of intact gaits with appropriate interlimb coordination even on the side of the injury, where the long propriospinal connections were severed. These observations highlight how investigating locomotion over the full range of speeds can reveal otherwise hidden aspects of spinal locomotor control and post-injury recovery.
