## Supplemental Material for "Spinal control of locomotion before and after spinal cord injury"

### Sheet: Sheet1
Statistical results
Fig 1C: Speed (cm/s)
Linear mixed model with gait as the fixed effect and a per-rat random intercept
Joint test	Gait	F(5,1351.39) = 149.166		p<.0001
Means		mean	SE	lower CI	upper CI
	walk	77.1	6.57	64.2	90.1
	trot	100.5	3.61	93	108
	canter	106.3	4.84	96.6	115.9
	gallop	122.4	3.62	114.9	129.9
	hbound	141.1	3.62	133.6	148.6
	bound	173.9	3.94	165.9	182
Posthoc tests		estimate	SE	lower CI	upper CI	df	t	p
	walk - trot	-23.3524	5.94449	-29.2968	-17.4079	1359.7	-3.9284	0.00125916
	walk - canter	-29.1039	6.60212	-35.706	-22.5018	1351.39	-4.40826	0.000163236
	walk - gallop	-45.2742	5.94658	-51.2208	-39.3276	1360.38	-7.61349	0
	walk - hbound	-63.916	5.99475	-69.9107	-57.9212	1362.06	-10.662	0
	walk - bound	-96.7749	6.23771	-103.013	-90.5372	1362.98	-15.5145	0
	trot - canter	-5.75151	3.91588	-9.6674	-1.83563	1356.79	-1.46876	0.684355
	trot - gallop	-21.9219	2.22179	-24.1437	-19.7001	1360.48	-9.86675	0
	trot - hbound	-40.5636	2.34545	-42.9091	-38.2181	1357.87	-17.2946	0
	trot - bound	-73.4226	2.93943	-76.362	-70.4831	1327.76	-24.9785	0
	canter - gallop	-16.1703	3.91466	-20.085	-12.2557	1356.14	-4.13072	0.000547452
	canter - hbound	-34.8121	3.95711	-38.7692	-30.855	1360.46	-8.79735	0
	canter - bound	-67.671	4.315	-71.986	-63.3561	1362.71	-15.6828	0
	gallop - hbound	-18.6417	2.26864	-20.9104	-16.3731	1359.83	-8.21714	0
	gallop - bound	-51.5007	2.80373	-54.3044	-48.697	1356.69	-18.3686	0
	hbound - bound	-32.859	2.65538	-35.5143	-30.2036	1362.99	-12.3745	0
Fig 1D: Frequency (Hz)
Linear mixed model with gait as the fixed effect and a per-rat random intercept
Joint tests	Gait	F(5,1350.4) = 193.609		p<.0001
Means		mean	SE	lower CI	upper CI
	walk	3.97619	0.123446	3.73222	4.22015
	trot	4.4635	0.0739502	4.30935	4.61764
	canter	4.64521	0.0939263	4.45675	4.83368
	gallop	5.11031	0.0739961	4.95611	5.2645
	hbound	5.57108	0.0740212	5.41683	5.72533
	bound	5.73405	0.0792288	5.57129	5.89681
Posthoc tests		estimate	SE	lower CI	upper CI	df	t.ratio	p.value
	walk - trot	-0.487308	0.107137	-0.594446	-0.380171	1357.48	-4.54844	8.60109e-05
	walk - canter	-0.669027	0.118935	-0.787962	-0.550092	1350.4	-5.62514	3.36205e-07
	walk - gallop	-1.13412	0.107182	-1.2413	-1.02694	1358.21	-10.5812	0
	walk - hbound	-1.59489	0.108071	-1.70296	-1.48682	1360.13	-14.7577	0
	walk - bound	-1.75786	0.112487	-1.87035	-1.64537	1362.26	-15.6273	0
	trot - canter	-0.181718	0.0705613	-0.25228	-0.111157	1354.76	-2.57533	0.10405
	trot - gallop	-0.646812	0.0400461	-0.686858	-0.606766	1358.28	-16.1517	0
	trot - hbound	-1.10758	0.0423224	-1.1499	-1.06526	1362.44	-26.1701	0
	trot - bound	-1.27055	0.053094	-1.32365	-1.21746	1350.82	-23.9302	0
	canter - gallop	-0.465094	0.0705376	-0.535631	-0.394556	1354.28	-6.59356	9.19179e-10
	canter - hbound	-0.925864	0.0713243	-0.997188	-0.854539	1358.29	-12.981	0
	canter - bound	-1.08883	0.0778209	-1.16665	-1.01101	1362.66	-13.9915	0
	gallop - hbound	-0.46077	0.0408878	-0.501658	-0.419882	1357.58	-11.2691	0
	gallop - bound	-0.62374	0.0505917	-0.674332	-0.573148	1362.25	-12.3289	1.05138e-13
	hbound - bound	-0.16297	0.0478816	-0.210852	-0.115089	1362.08	-3.40361	0.00893589
Fig 1E: Stride length (cm)
Linear mixed model with gait as the fixed effect and a per-rat random intercept
Joint tests	Gait	F(5,1353.7) = 68.407		P<.0001
Means		mean	SE	df	lower CI	upper CI
	walk	18.7731	0.970397	392.032	16.8653	20.6809
	trot	22.207	0.4562	25.8426	21.269	23.145
	canter	22.4396	0.678677	120.78	21.096	23.7833
	gallop	23.7752	0.457122	26.3288	22.8361	24.7143
	hbound	25.094	0.457154	26.1408	24.1546	26.0334
	bound	29.9713	0.517053	40.2238	28.9264	31.0161
Posthoc tests		estimate	SE	lower CI	upper CI	df	t.ratio	p.value
	walk - trot	-3.43391	0.928199	-4.36211	-2.50571	1362.8	-3.69954	0.00306906
	walk - canter	-3.66653	1.03215	-4.69868	-2.63438	1353.7	-3.55232	0.00528665
	walk - gallop	-5.00209	0.928361	-5.93045	-4.07373	1362.96	-5.38809	1.24929e-06
	walk - hbound	-6.3209	0.935405	-7.2563	-5.38549	1362.31	-6.75739	3.11463e-10
	walk - bound	-11.1982	0.972497	-12.1706	-10.2257	1355.75	-11.5148	0
	trot - canter	-0.232624	0.611774	-0.844398	0.379151	1360.78	-0.380244	0.99897
	trot - gallop	-1.56819	0.346856	-1.91504	-1.22133	1362.99	-4.52114	9.75509e-05
	trot - hbound	-2.88699	0.365065	-3.25206	-2.52193	1326.29	-7.90815	5.13034e-13
	trot - bound	-7.76424	0.456243	-8.22049	-7.308	1219.13	-17.0178	0
	canter - gallop	-1.33556	0.611628	-1.94719	-0.723935	1359.86	-2.18362	0.246019
	canter - hbound	-2.65437	0.617761	-3.27213	-2.03661	1362.98	-4.29675	0.000267778
	canter - bound	-7.53162	0.672552	-8.20417	-6.85907	1351.04	-11.1986	3.33067e-16
	gallop - hbound	-1.3188	0.35423	-1.67303	-0.964574	1362.88	-3.72302	0.0028081
	gallop - bound	-6.19606	0.43637	-6.63243	-5.75969	1316.12	-14.1991	0
	hbound - bound	-4.87725	0.414054	-5.29131	-4.4632	1354.09	-11.7793	0
Fig 1F: Duty factor (1)
Linear mixed model with gait as the fixed effect and a per-rat random intercept
Joint tests	Gait	F(5,1349.26) = 178.228		P<.0001
Means		mean	SE	df	lower CI	upper CI
	walk	0.515495	0.00974647	86.8943	0.496123	0.534868
	trot	0.430828	0.00658657	18.6698	0.417026	0.44463
	canter	0.443452	0.00781556	36.8597	0.427614	0.45929
	gallop	0.401107	0.00658877	18.7128	0.387302	0.414912
	hbound	0.378923	0.00659065	18.7206	0.365115	0.392731
	bound	0.338447	0.00690536	22.4362	0.324142	0.352752
Posthoc tests		estimate	SE	lower CI	upper CI	df	t.ratio	p.value
	walk - trot	0.0846673	0.00778708	0.0768802	0.0924544	1354.4	10.8728	0
	walk - canter	0.072043	0.00864032	0.0634027	0.0806833	1349.26	8.338	0
	walk - gallop	0.114389	0.00779095	0.106598	0.12218	1355.05	14.6822	0
	walk - hbound	0.136572	0.00785719	0.128715	0.14443	1356.76	17.3818	7.4829e-14
	walk - bound	0.177048	0.0081809	0.168867	0.185229	1359.13	21.6416	0
	trot - canter	-0.0126243	0.00512748	-0.0177518	-0.00749683	1352.27	-2.46209	0.136261
	trot - gallop	0.0297213	0.00291089	0.0268104	0.0326322	1355.07	10.2104	0
	trot - hbound	0.0519051	0.00308006	0.048825	0.0549851	1362.14	16.852	0
	trot - bound	0.0923809	0.00386809	0.0885128	0.096249	1362.35	23.8828	0
	canter - gallop	0.0423456	0.00512564	0.03722	0.0474713	1351.98	8.26153	0
	canter - hbound	0.0645294	0.0051845	0.0593449	0.0697139	1355.11	12.4466	1.04361e-14
	canter - bound	0.105005	0.0056603	0.0993449	0.110666	1359.76	18.5512	0
	gallop - hbound	0.0221837	0.00297187	0.0192119	0.0251556	1354.46	7.46458	1.71185e-12
	gallop - bound	0.0626596	0.00368181	0.0589778	0.0663414	1362.19	17.0187	3.14526e-13
	hbound - bound	0.0404758	0.003482	0.0369938	0.0439578	1358.7	11.6243	0
Fig 2B: Speed (cm/s)
Linear mixed model with injury type as the fixed effect, a per-rat random intercept and slope of injury type, and full factorial dispersion model
Joint test	Injury type	F(2,2271) = 13.541		p<.0001
Means		mean	SE	lower CI	upper CI
	intact	127	6.83	113.6	140.4
	contusion	85	7.17	70.9	99.1
	hemisection	110	2.62	105.2	115.5
Posthoc tests		estimate	SE	lower CI	upper CI	df	t	p
	intact - contusion	42	8.07	33.93	50.07	2271	5.204	<.0001
	intact - hemisection	16.7	6.48	10.22	23.18	2271	2.574	0.0273
	contusion - hemisection	-25.3	7.36	-32.66	-17.94	2271	-3.441	0.0017
Fig 2C: Frequency (Hz)
Linear mixed model with injury type as the fixed effect, a per-rat random intercept and slope of injury type, and full factorial dispersion model
Joint test	Injury type	F(2,2271) = 3.457		p=0.0317
Means		mean	SE	lower CI	upper CI
	intact	5.08	0.1385	4.8	5.35
	contusion	4.49	0.2502	4	4.98
	hemisection	4.95	0.0832	4.78	5.11
Posthoc tests		estimate	SE	lower CI	upper CI	df	t	p
	intact - contusion	0.586	0.237	0.349	-0.112	2271	2.473	0.0359
	intact - hemisection	0.13	0.103	0.027	0.233	2271	1.269	0.4131
	contusion - hemisection	-0.456	0.243	-0.699	-0.213	2271	-1.875	0.1463
Fig 2D: Stride length (cm)
Mixed model with injury type as the fixed effect, a per-rat random intercept and slope of injury type, and full factorial dispersion model. Log-link function
Joint test	Injury type	F(2,2271) = 27.684		p<0.0001
Means		mean	SE	lower CI	upper CI
	intact	24.3	0.76	22.9	25.8
	contusion	18.5	0.537	17.5	19.6
	hemisection	22.1	0.355	21.4	22.8
Posthoc tests		ratio	SE	lower CI	upper CI	df	t	p
	intact / contusion	1.312	0.0493	1.201	1.433	2271	7.23	<0.0001
	intact / hemisection	1.1	0.0416	1.006	1.201	2271	2.512	0.0324
	contusion / hemisection	0.838	0.0283	0.774	0.907	2271	-5.231	<0.0001
Fig 2E: Duty Factor (1)
Mixed model with injury type as the fixed effect, a per-rat random intercept and slope of injury type, and full factorial dispersion model. Gamma error distribution and logit-link function.
Joint test	Injury type	F(2,2271) = 63.225		p<0.0001
Means		mean	SE	lower CI	upper CI
	intact	0.399	0.0105	0.378	0.42
	contusion	0.498	0.00941	0.479	0.516
	hemisection	0.445	0.00958	0.426	0.464
Posthoc tests		ratio	SE	lower CI	upper CI	df	t	p
	intact / contusion	0.669	0.0239	0.615	0.727	2271	-11.245	<.0001
	intact / hemisection	0.828	0.0385	0.743	0.924	2271	-4.054	0.0002
	contusion / hemisection	1.239	0.0587	1.108	1.384	2271	4.517	<.0001
Fig 2F: Maximal speed (cm/s)
Linear mixed model with injury type as the fixed effect and a per-rat random intercept.
Joint test	Injury type	F(2,21) = 13.399		p=0.0002
Means		mean	SE	lower CI	upper CI
	intact	188	8.85	169.2	206
	contusion	119	11.93	94.4	144
	hemisection	156	12.87	128.8	182
Posthoc tests		ratio	SE	lower CI	upper CI	df	t	p
	intact / contusion	68.5	13.5	55	-41.5	21	5.057	0.0001
	intact / hemisection	32	14.4	17.6	-3.2	21	2.228	0.0894
	contusion / hemisection	-36.4	17.4	-53.8	71.2	21	-2.099	0.1141
Fig 3: Speed-dependent modulation of gait characteristics
Parameter estimates	Gait parameter	SCI	β1	SE	β0	SE	R2	f(v)
	Stride length (cm)	intact	12.2051	0.69915	8.75804	0.815918	0.839039	β1*v + β0
		hemisection	11.8794	0.777497	8.60982	0.875591	0.838999	β1*v + β0
		contusion	13.4085	1.11132	7.47572	0.926137	0.661614	β1*v + β0
	Step cycle duration (s)	intact	11.6586	0.941349	0.120335	0.00627192	0.728686	(β1*v)^-1 + β0
		hemisection	11.7385	0.898195	0.118348	0.0068121	0.783539	(β1*v)^-1 + β0
		contusion	13.9873	2.25989	0.132188	0.0106418	0.59813	(β1*v)^-1 + β0
	Duty factor hindlimbs (1)	intact	-0.107711	0.014893	0.513862	0.0171238	0.469215	β1*v + β0
		hemisection	-0.150459	0.0199152	0.595819	0.0225798	0.447616	β1*v + β0
		contusion	-0.109858	0.0414186	0.561	0.0322361	0.112827	β1*v + β0
	Duty factor forelimbs (1)	intact	-0.115951	0.0146197	0.545061	0.0159252	0.618581	β1*v + β0
		hemisection	-0.140168	0.0122677	0.598826	0.0140079	0.657644	β1*v + β0
		contusion	-0.123153	0.0205011	0.625782	0.0166874	0.408707	β1*v + β0
	Stance duration hindlimbs (s)	intact	15.5581	1.08628	0.0204254	0.00372217	0.814064	(β1*v)^-1 + β0
		hemisection	15.0171	1.03602	0.0203157	0.00458604	0.779042	(β1*v)^-1 + β0
		contusion	25.5206	4.39839	0.0514354	0.00683243	0.528133	(β1*v)^-1 + β0
	Stance duration forelimbs (s)	intact	15.4414	1.23444	0.0211219	0.00412397	0.788404	(β1*v)^-1 + β0
		hemisection	15.7284	1.03717	0.0284887	0.00415034	0.800497	(β1*v)^-1 + β0
		contusion	24.1229	3.77892	0.0582982	0.00639251	0.605322	(β1*v)^-1 + β0
	Swing duration hindlimbs (s)	intact	-0.0201424	0.00470615	0.14271	0.00500548	0.31528	β1*v + β0
		hemisection	-0.0103497	0.006084	0.124585	0.00679051	0.06658	β1*v + β0
		contusion	-0.0274329	0.00960538	0.138001	0.00731871	0.180692	β1*v + β0
	Swing duration forelimbs (s)	intact	-0.018533	0.00581093	0.135639	0.00588987	0.185344	β1*v + β0
		hemisection	-0.00906504	0.00416822	0.121397	0.00471482	0.0577953	β1*v + β0
		contusion	-0.00519755	0.00555633	0.107616	0.00462176	0.0252673	β1*v + β0
	*v: Speed in m/s
Posthoc tests			β1			β0
	Gait parameter	Comparison	t	df	p	t	df	p
	Stride length (cm)	intact - hemisection	0.905	21	1	0.363	21	1
		intact - contusion	-2.657	22	0.23052	3.189	22	0.06785
	Step cycle duration (s)	intact - hemisection	-0.185	21	1	0.627	21	1
		intact - contusion	-2.634	22	0.24261	-2.756	22	0.18426
	Duty factor hindlimbs (1)	intact - hemisection	4.805	21	0.00152	-8.106	21	0
		intact - contusion	0.134	22	1	-3.662	22	0.02193
	Duty factor forelimbs (1)	intact - hemisection	3.946	21	0.01182	-7.791	21	0
		intact - contusion	0.845	22	1	-10.914	22	0
	Stance duration hindlimbs (s)	intact - hemisection	1.086	21	1	0.053	21	1
		intact - contusion	-5.919	22	9e-05	-11.335	22	0
	Stance duration forelimbs (s)	intact - hemisection	-0.553	21	1	-3.744	21	0.01913
		intact - contusion	-5.949	22	9e-05	-14.217	22	0
	Swing duration hindlimbs (s)	intact - hemisection	-3.582	21	0.02808	5.989	21	0.0001
		intact - contusion	1.916	22	1	1.559	22	1
	Swing duration forelimbs (s)	intact - hemisection	-4.285	21	0.00526	5.942	21	0.00011
		intact - contusion	-5.273	22	0.00044	12.418	22	0
Fig 5B: Speed (cm/s)
Linear mixed model with gait as the fixed effect and a per-rat random intercept
Joint test	Gait	F(3,392.69) = 53.843		p<.0001
Means		mean	SE	lower CI	upper CI
	walk	66.9	3.42	60.2	73.7
	trot	103	2.21	98.6	107.3
	canter	98.3	3.75	91	105.7
	gallop	126.9	2.46	122.1	131.8
Posthoc tests		estimate	SE	lower CI	upper CI	df	t	p
	walk - trot	-36.06	3.94	-46.22	-25.9	402	-9.163	<.0001
	walk - canter	-31.42	4.7	-43.53	-19.3	402	-6.691	<.0001
	walk - gallop	-60.02	3.86	-69.99	-50.1	402	-15.534	<.0001
	trot - canter	4.64	4.36	-6.61	15.9	402	1.065	0.7112
	trot - gallop	-23.96	3.23	-32.3	-15.6	402	-7.41	<.0001
	canter - gallop	-28.6	3.97	-38.86	-18.4	402	-7.198	<.0001
Fig 5C: Frequency (Hz)
Linear mixed model with gait as the fixed effect and a per-rat random intercept
Joint test	Gait	F(3,403.42) = 70.811		p<.0001
Means		mean	SE	lower CI	upper CI
	walk	3.8	0.151	3.49	4.11
	trot	4.76	0.11	4.5	5.02
	canter	4.82	0.12	4.55	5.09
	gallop	5.43	0.109	5.17	5.69
Posthoc tests		estimate	SE	lower CI	upper CI	df	t	p
	walk - trot	-0.9593	0.126	-1.0853	-0.8333	404	-7.614	<.0001
	walk - canter	-1.0167	0.133	-1.1497	-0.8837	403	-7.646	<.0001
	walk - gallop	-1.6282	0.125	-1.7532	-1.5032	405	-13.022	<.0001
	trot - canter	-0.0574	0.0894	-0.1468	0.032	405	-0.643	0.9181
	trot - gallop	-0.6689	0.0741	-0.743	-0.5948	399	-9.029	<.0001
	canter - gallop	-0.6115	0.0802	-0.6917	-0.5313	406	-7.625	<.0001
Fig 5D: Stride length (cm)
Linear mixed model with gait as the fixed effect and a per-rat random intercept
Joint test	Gait	F(3,406.17) = 22.221		p<.0001
Means		mean	SE	lower CI	upper CI
	walk	17.9	0.819	16.3	19.5
	trot	21.5	0.434	20.6	22.5
	canter	20.3	0.537	19.2	21.4
	gallop	23.4	0.417	22.5	24.4
Posthoc tests		estimate	SE	lower CI	upper CI	df	t	p
	walk - trot	-3.64	0.84	-4.48	-2.8	407	-4.335	0.0001
	walk - canter	-2.41	0.886	-3.296	-1.524	406	-2.721	0.0341
	walk - gallop	-5.57	0.832	-6.402	-4.738	407	-6.694	<.0001
	trot - canter	1.23	0.592	0.638	1.822	297	2.073	0.1644
	trot - gallop	-1.93	0.487	-2.417	-1.443	239	-3.954	0.0006
	canter - gallop	-3.15	0.533	-3.683	-2.617	404	-5.917	<.0001
Fig 5E: Duty factor (1)
Linear mixed model with gait as the fixed effect and a per-rat random intercept
Joint test	Gait	F(3,404.88) = 94.177		p<.0001
Means		mean	SE	lower CI	upper CI
	walk	0.556	0.01017	0.536	0.577
	trot	0.44	0.00612	0.426	0.454
	canter	0.474	0.00715	0.459	0.489
	gallop	0.409	0.00596	0.395	0.423
Posthoc tests		estimate	SE	lower CI	upper CI	df	t	p
	walk - trot	0.1163	0.00983	0.10647	0.12613	406	11.832	<.0001
	walk - canter	0.0822	0.01037	0.07183	0.09257	405	7.922	<.0001
	walk - gallop	0.1473	0.00975	0.13755	0.15705	407	15.109	<.0001
	trot - canter	-0.0341	0.00696	-0.04106	-0.02714	374	-4.904	<.0001
	trot - gallop	0.031	0.00575	0.02525	0.03675	338	5.386	<.0001
	canter - gallop	0.0651	0.00625	0.05885	0.07135	407	10.412	<.0001
Fig 7B: Speed (cm/s)
Linear mixed model with gait as the fixed effect and a per-rat random intercept
Joint test	Gait	F(3,531.42) = 9.140		p<.0001
Means		mean	SE	lower CI	upper CI
	walk	75.1	7.09	58.5	91.6
	trot	90.3	6.8	73.8	106.7
	pace	82.4	7.6	65.5	99.4
	amble	89.3	7.4	72.5	106
Posthoc tests		estimate	SE	lower CI	upper CI	df	t	p
	walk - trot	-15.2	2.99	-18.19	-12.21	392.7	-5.09	<.0001
	walk - pace	-7.38	4.68	-12.06	-2.7	405.4	-1.576	0.393
	walk - amble	-14.2	4.38	-18.58	-9.82	401.7	-3.242	0.0069
	trot - pace	7.82	4.27	3.55	12.09	74.5	1.834	0.2586
	trot - amble	1	3.83	-2.83	4.83	57.6	0.262	0.9937
	pace - amble	-6.82	5	-11.82	-1.82	367.8	-1.363	0.5231
Fig 7C: Frequency (Hz)
Linear mixed model with gait as the fixed effect and a per-rat random intercept
Joint test	Gait	F(3,530.65) = 10.728		p<.0001
Means		mean	SE	lower CI	upper CI
	walk	4.18	0.237	3.61	4.74
	trot	4.56	0.233	3.99	5.12
	pace	4.4	0.245	3.82	4.97
	amble	4.53	0.242	3.96	5.1
Posthoc tests		estimate	SE	lower CI	upper CI	df	t	p
	walk - trot	-0.3784	0.068	-0.4464	-0.3104	531	-5.567	<.0001
	walk - pace	-0.2178	0.1066	-0.3244	-0.1112	532	-2.043	0.1736
	walk - amble	-0.3555	0.0997	-0.4552	-0.2558	532	-3.565	0.0022
	trot - pace	0.1606	0.0971	0.0635	0.2577	533	1.653	0.3496
	trot - amble	0.0229	0.0871	-0.0642	0.11	533	0.263	0.9936
	pace - amble	-0.1377	0.1138	-0.2515	-0.0239	531	-1.21	0.6211
Fig 7D: Stride length (cm)
Linear mixed model with gait as the fixed effect and a per-rat random intercept
Joint test	Gait	F(3,492.95) = 2.346		p=0.072
Means		mean	SE	lower CI	upper CI
	walk	17.9	0.72	16.4	19.4
	trot	19.6	0.563	18.3	20.9
	pace	18.9	0.937	17.1	20.8
	amble	19.6	0.856	17.9	21.4
Posthoc tests		estimate	SE	lower CI	upper CI	df	t	p
	walk - trot	-1.695	0.659	-2.354	-1.036	536	-2.57	0.0509
	walk - pace	-1.0384	1.027	-2.0654	-0.0114	513	-1.011	0.7428
	walk - amble	-1.7559	0.961	-2.7169	-0.7949	493	-1.827	0.2617
	trot - pace	0.6566	0.931	-0.2744	1.5876	466	0.705	0.8951
	trot - amble	-0.0609	0.838	-0.8989	0.7771	464	-0.073	0.9999
	pace - amble	-0.7175	1.104	-1.8215	0.3865	534	-0.65	0.9155
Fig 7E: Duty factor (1)
Linear mixed model with gait as the fixed effect and a per-rat random intercept
Joint test	Gait	F(3,531.57) = 55.583		p<0.0001
Means		mean	SE	lower CI	upper CI
	walk	0.542	0.0106	0.517	0.566
	trot	0.484	0.0101	0.46	0.508
	pace	0.504	0.0114	0.479	0.53
	amble	0.478	0.0111	0.453	0.503
Posthoc tests		estimate	SE	lower CI	upper CI	df	t	p
	walk - trot	0.05757	0.00466	0.05291	0.06223	532	12.361	<.0001
	walk - pace	0.03707	0.0073	0.02977	0.04437	534	5.076	<.0001
	walk - amble	0.06384	0.00683	0.05701	0.07067	535	9.347	<.0001
	trot - pace	-0.02051	0.00665	-0.02716	-0.01386	536	-3.084	0.0115
	trot - amble	0.00626	0.00597	0.00029	0.01223	535	1.05	0.7203
	pace - amble	0.02677	0.0078	0.01897	0.03457	532	3.432	0.0036
Fig 8: Phase-differences - only comparisons of homolateral phase differences between intact and hemisection
Separate generalized linear mixed models with injury type (intact, hemisection) as a fixed effect, a per-animal random offset and slope of injury type, as well as a full-factorial dispersion model (injury type).
		intact				hemisection
Gaits	Phase difference	mean	SE	lower CI	upper CI	mean	SE	lower CI	upper CI	Chisq	df	p
across all	homolateral left	0.484	0.0118	0.461	0.507	0.483	0.0294	0.425	0.541	0.0002	1	0.9885
	homolateral right	0.5	0.0109	0.479	0.521	0.426	0.0213	0.385	0.468	5.9798	1	0.0145
gallop (left lead)	homolateral left	0.548	0.0075	0.533	0.563	0.532	0.0169	0.499	0.566	0.7044	1	0.4013
	homolateral right	0.406	0.0067	0.392	0.419	0.404	0.019	0.367	0.442	0.0038	1	0.9507
trot	homolateral left	0.468	0.0075	0.454	0.483	0.47	0.0236	0.424	0.516	0.0033	1	0.9544
	homolateral right	0.484	0.0082	0.468	0.5	0.468	0.0171	0.434	0.502	0.6316	1	0.4268
Fig 10: Mean deviations from the moving average of phase differences
A generalized linear mixed model with injury type (intact, hemisection, contusion) and phase difference (left–right hindlimb, left–right forelimb, homolateral and diagonal on each side)
as well as their interaction effect as fixed effects, a per-animal random offset, and a full factorial dispersion model. Logit-link function and beta distribution.
Joint tests	Injury type	F(2,1641) = 39.741		p<.0001
	Phase difference	F(5,1641) = 23.863		p<.0001
	Interaction effect	F(10,1641) = 13.73		p<.0001
Fig 9B: Fixed effect: injury type
Means		mean	SE	lower CI	upper CI
	intact	0.0653	0.0026	0.0604	0.0706
	hemisection	0.0683	0.00337	0.062	0.0752
	contusion	0.0883	0.00421	0.0804	0.097
Posthoc tests		ratio	SE	lower CI	upper CI	df	t	p
	intact / hemisection	0.953	0.0377	0.868	1.045	1641	-1.227	0.4374
	intact / contusion	0.721	0.0266	0.661	0.786	1641	-8.87	<.0001
	hemisection / contusion	0.757	0.0402	0.668	0.857	1641	-5.247	<.0001
Fig 9C/Fig 9—figure supplement 1: Interaction effect: injury type x phase difference
Means	Phase difference	Injury type	mean	SE	lower CI	upper CI
	left–right forelimb	intact	0.0683	0.00348	0.0618	0.0755
		hemisection	0.0578	0.00402	0.0504	0.0662
		contusion	0.0648	0.00455	0.0564	0.0743
	left–right hindlimb	intact	0.0705	0.00406	0.063	0.0789
		hemisection	0.0889	0.00717	0.0758	0.104
		contusion	0.0672	0.00557	0.057	0.079
	homolateral left	intact	0.0495	0.00264	0.0445	0.0549
		hemisection	0.0393	0.00279	0.0342	0.0452
		contusion	0.0974	0.00801	0.0828	0.1143
	homolateral right	intact	0.0572	0.00277	0.052	0.0628
		hemisection	0.0803	0.0069	0.0677	0.0949
		contusion	0.1029	0.00772	0.0887	0.1191
	diagonal 1 (rf-lh)	intact	0.0711	0.00356	0.0645	0.0784
		hemisection	0.0713	0.00464	0.0627	0.081
		contusion	0.106	0.0075	0.0922	0.1216
	diagonal 2 (lf-rh)	intact	0.0795	0.00401	0.072	0.0877
		hemisection	0.0867	0.00769	0.0727	0.103
		contusion	0.1016	0.00792	0.0871	0.1182
	l: left, r: right, f: forelimb,, h: hindlimb
Posthoc tests	Phase difference	comparison	ratio	SE	lower CI	upper CI	df	t	p
	left–right forelimb	intact / hemisection	1.196	0.0877	1.007	1.421	1641	2.445	0.0388
		intact / contusion	1.059	0.078	0.891	1.259	1641	0.778	0.7168
		hemisection / contusion	0.885	0.081	0.714	1.097	1641	-1.332	0.3776
	left–right hindlimb	intact / hemisection	0.778	0.0722	0.626	0.968	1641	-2.701	0.0191
		intact / contusion	1.054	0.0974	0.848	1.309	1641	0.567	0.8376
		hemisection / contusion	1.354	0.1545	1.036	1.77	1641	2.658	0.0217
	homolateral left	intact / hemisection	1.272	0.0949	1.068	1.516	1641	3.228	0.0036
		intact / contusion	0.482	0.0439	0.39	0.597	1641	-8.017	<.0001
		hemisection / contusion	0.379	0.0399	0.296	0.485	1641	-9.223	<.0001
	homolateral right	intact / hemisection	0.695	0.0634	0.561	0.86	1641	-3.995	0.0002
		intact / contusion	0.528	0.0424	0.438	0.638	1641	-7.952	<.0001
		hemisection / contusion	0.761	0.0867	0.582	0.994	1641	-2.401	0.0435
	diagonal 1 (rf-lh)	intact / hemisection	0.997	0.0687	0.849	1.172	1641	-0.038	0.9992
		intact / contusion	0.646	0.0499	0.539	0.774	1641	-5.662	<.0001
		hemisection / contusion	0.648	0.0595	0.522	0.804	1641	-4.726	<.0001
	diagonal 2 (lf-rh)	intact / hemisection	0.91	0.0882	0.725	1.143	1641	-0.97	0.5958
		intact / contusion	0.764	0.0655	0.625	0.934	1641	-3.142	0.0049
		hemisection / contusion	0.839	0.1002	0.634	1.11	1641	-1.47	0.3057
Posthoc tests	Injury type	comparison	ratio	SE	lower CI	upper CI	df	t	p
	intact	LR-fore / LR-hind	0.966	0.0587	0.813	1.149	1641	-0.561	0.9934
		LR-fore / HL-left	1.409	0.0772	1.205	1.648	1641	6.264	<.0001
		LR-fore / HL-right	1.21	0.0604	1.049	1.395	1641	3.819	0.0019
		LR-fore / diag-1	0.958	0.0501	0.825	1.112	1641	-0.82	0.9638
		LR-fore / diag-2	0.849	0.0454	0.729	0.989	1641	-3.056	0.0276
		LR-hind / HL-left	1.458	0.0906	1.221	1.741	1641	6.071	<.0001
		LR-hind / HL-right	1.252	0.0725	1.061	1.477	1641	3.881	0.0015
		LR-hind / diag-1	0.991	0.0595	0.835	1.176	1641	-0.148	1
		LR-hind / diag-2	0.879	0.0536	0.739	1.046	1641	-2.12	0.2774
		HL-left / HL-right	0.859	0.0443	0.741	0.995	1641	-2.95	0.0379
		HL-left / diag-1	0.68	0.0367	0.583	0.793	1641	-7.15	<.0001
		HL-left / diag-2	0.603	0.0332	0.515	0.705	1641	-9.199	<.0001
		HL-right / diag-1	0.792	0.0388	0.688	0.911	1641	-4.761	<.0001
		HL-right / diag-2	0.702	0.0353	0.608	0.81	1641	-7.045	<.0001
		diag-1 / diag-2	0.887	0.0467	0.763	1.03	1641	-2.286	0.2001
	hemisection	LR-fore / LR-hind	0.629	0.0608	0.477	0.828	1641	-4.801	<.0001
		LR-fore / HL-left	1.499	0.1252	1.181	1.902	1641	4.844	<.0001
		LR-fore / HL-right	0.703	0.0711	0.526	0.938	1641	-3.488	0.0066
		LR-fore / diag-1	0.799	0.064	0.635	1.004	1641	-2.805	0.0571
		LR-fore / diag-2	0.646	0.0676	0.48	0.871	1641	-4.173	0.0005
		LR-hind / HL-left	2.384	0.2306	1.809	3.142	1641	8.981	<.0001
		LR-hind / HL-right	1.118	0.1255	0.811	1.54	1641	0.989	0.9214
		LR-hind / diag-1	1.27	0.1192	0.972	1.66	1641	2.551	0.1103
		LR-hind / diag-2	1.028	0.1186	0.74	1.429	1641	0.239	0.9999
		HL-left / HL-right	0.469	0.0475	0.351	0.626	1641	-7.481	<.0001
		HL-left / diag-1	0.533	0.0428	0.424	0.67	1641	-7.846	<.0001
		HL-left / diag-2	0.431	0.0451	0.32	0.581	1641	-8.037	<.0001
		HL-right / diag-1	1.137	0.1119	0.858	1.505	1641	1.301	0.7844
		HL-right / diag-2	0.92	0.1097	0.655	1.293	1641	-0.701	0.9818
		diag-1 / diag-2	0.809	0.0825	0.605	1.082	1641	-2.077	0.3001
	contusion	LR-fore / LR-hind	0.962	0.0954	0.725	1.276	1641	-0.393	0.9988
		LR-fore / HL-left	0.642	0.0649	0.481	0.857	1641	-4.381	0.0002
		LR-fore / HL-right	0.604	0.057	0.461	0.79	1641	-5.346	<.0001
		LR-fore / diag-1	0.584	0.0529	0.451	0.756	1641	-5.937	<.0001
		LR-fore / diag-2	0.613	0.0596	0.464	0.809	1641	-5.038	<.0001
		LR-hind / HL-left	0.667	0.0746	0.485	0.918	1641	-3.618	0.0041
		LR-hind / HL-right	0.628	0.0663	0.464	0.848	1641	-4.408	0.0002
		LR-hind / diag-1	0.608	0.0621	0.454	0.813	1641	-4.877	<.0001
		LR-hind / diag-2	0.637	0.0689	0.468	0.867	1641	-4.168	0.0005
		HL-left / HL-right	0.94	0.1012	0.692	1.278	1641	-0.571	0.9929
		HL-left / diag-1	0.91	0.0948	0.676	1.225	1641	-0.903	0.9458
		HL-left / diag-2	0.954	0.1051	0.697	1.306	1641	-0.425	0.9982
		HL-right / diag-1	0.968	0.0945	0.733	1.279	1641	-0.334	0.9995
		HL-right / diag-2	1.015	0.1054	0.754	1.365	1641	0.141	1
		diag-1 / diag-2	1.048	0.1052	0.787	1.396	1641	0.471	0.9971
	LR: left–right, HL: homolateral, diag: diagonal
